# Nanopore sequencing enables comprehensive transposable element epigenomic profiling

**DOI:** 10.1101/2020.05.24.113068

**Authors:** Adam D. Ewing, Nathan Smits, Francisco J. Sanchez-Luque, Jamila Faivre, Paul M. Brennan, Seth W. Cheetham, Geoffrey J. Faulkner

## Abstract

We apply long-read nanopore sequencing and a new tool, TLDR (Transposons from Long Dirty Reads), to directly infer CpG methylation of new and extant human transposable element (TE) insertions in hippocampus, heart, and liver, as well as paired tumour and non-tumour liver. Whole genome TLDR analysis greatly facilitates studies of TE biology as complete insertion sequences and their epigenetic modifications are readily obtainable.
