## Supplementary Table 1 for "Nanopore sequencing enables comprehensive transposable element epigenomic profiling"

### Sheet: Table S1
Oxford Nanopore Promethion
Sample Type	Sample Name	Flowcell ID	Yield (Gbp)	N50 (Kbp)	Average Quality
Hippocampus	hc5413	PAD23689	61.31	8.48	8.27
Heart	he5413	PAD23566	31.48	5.14	6.49
Liver	li5413	PAD23758	50.24	8.44	7.39
Liver non-tumour	hcc33nt	PAD23722	51.92	5.79	6.75
Liver tumour	hcc33t	PAD29258	38.62	10.57	7.06
Illumina NovaSeq 6000
Sample Type	Sample Name	Reads	Mapped	Coverage
Heart	he5413	890992538	890210771	43.0757
Liver non-tumour	hcc33nt	1025967360	1024400579	49.5689
