## Supplementary Table 4 for "Nanopore sequencing enables comprehensive transposable element epigenomic profiling"

### Sheet: Table S4
UUID	Chrom	Start	End	Strand	Family	Subfamily	Ins_Source	Trans_loc	Trans_len	Donor	Donor_family	Donor_source	Notes
1349827d-6f8c-47b0-b271-3a7070b022f9	chr1	101513424	101513434	-	L1Hs	L1Ta	REF	3'	136	chr3:89460826-89466856	L1HS	hg38	na
61b75f3a-7ff4-4b77-8860-033bed0724da	chr2	90371354	90371362	-	L1Hs	L1preTa	REF	3'	404	chr10:15915732-15921753	L1preTa	hg38	Repeatmasker annotation of donor is L1PA2, however manual inspection indicates characters consistent with L1preTa.
593b65fe-3975-40b4-8aed-50422aec307b	chr2	193680303	193680342	-	SVA	SVA_E	NONREF	3'	351	chr14:64980827-64981025	SVA	RS2013,PS2015	na
b29606ea-c1e9-4474-81de-270666358359	chr3	75282412	75282424	-	SVA	SVA_F	NONREF	3'	2072	chr6:111096447-111096635	SVA	RS2013,PS2015	na
1ae79dea-039d-47bd-8b63-a04b3490b261	chr3	110032909	110032922	+	L1Hs	L1Ta	NONREF	3'	257	chr6:77939768-77940070	L1	RS2013,AK2014,RI2010	na
92a045e7-0127-4335-82cb-50ac46b89ca6	chr3	12654719	12654732	+	SVA	SVA_F	REF	5'	31	chr10:100092148-100093575	SVA_F	hg38	na
c974ec9a-c598-4860-a7f1-736e6f1b1185	chr4	68787555	68787568	-	L1Hs	L1Ta	REF	3'	720	chr3:89460826-89466856	L1HS	hg38	na
32794098-05f9-48ce-9fa9-20ad06450d7f	chr5	142000088	142000103	-	SVA	SVA_F	REF	3'	475	chr3:106110529-106112627	SVA_F	hg38	na
96246648-35c9-4be3-a675-6bc61d45f6bf	chr5	161008657	161008672	-	L1Hs	L1Ta	NONREF	3'	122	chr3:173031201-173031532	L1	RS2013,AE2011,RI2010,PS2015	na
20701770-d740-48d1-9bc9-4e8ea88d795d	chr6	57444883	57444885	-	L1Hs	L1Ta	NONREF	3'	653	chr4:112988172-112988173	L1	Uncatalogued	na
bfd49903-b356-4505-80d6-deda19e5e89e	chr6	101835884	101835895	-	L1Hs	L1Ta	NONREF	3'	70	chr8:106544709-106544808	L1	RS2013	na
ee90a4a6-e6a0-465a-89b7-3b8b2fabc302	chr6	36945969	36945978	-	SVA	SVA_E	NONREF	3'	194	chr3:134580119-134580369	SVA	RS2013,PS2015	na
bd691c3a-593d-4b31-8ab1-049279732375	chr7	62334056	62334069	-	L1Hs	L1Ta	REF	3'	448	chr3:89460826-89466856	L1HS	hg38	na
5d323adc-0597-4fff-9b8f-86acd28ad7a1	chr7	106327431	106327448	+	L1Hs	L1Ta	NONREF	5'	176	chr6:22669530-22669630	L1	RS2013,PS2015	na
02418060-45ff-4d1e-81aa-6b2447e7f898	chr7	151626788	151626801	-	SVA	SVA_F	REF	3'	391	chr19:29898334-29901695	SVA_F	hg38	hard to distinguish - 3' transduction family
b2681414-c648-4b91-b057-6a8b8e7c676a	chr7	17055076	17055090	+	L1Hs	L1Ta	REF	3'	132	chrX:11935297-11941314	L1HS	hg38	na
fbf48450-4e88-45df-ae43-13e8016b4bf4	chr9	33130550	33130565	-	SVA	SVA_F	NONREF	5'	56	chr6:43687203-43687303	SVA	PS2015	likely 5' exaptation of 3' exon of MRPS18A + regulatory site
916a7e5a-9604-4cc7-9191-6182c061dc81	chr10	17268900	17268909	+	L1Hs	L1Ta	REF	3'	555	chrX:11935297-11941314	L1HS	hg38	na
44f95e61-447e-4a70-851e-5d70785c44f5	chr10	36470342	36470357	+	L1Hs	L1Ta	NONREF	5'	280	chr16:58068370-58068470	L1	PS2015	5' Transduction of a FL AluY
b0cb512f-45c2-45f9-8a99-d7f7c4a4bfaf	chr11	55605403	55605419	-	L1Hs	L1Ta	REF	BOTH	841	chr18:79114974-79116935	RETROGENE	hg38	Part of ATP9B retrogene: L1HS embedded in UTR
99e71d12-ce3a-49c3-8b4f-8bd8348f96be	chr11	125589067	125589079	-	SVA	SVA_F	REF	5'	114	chr11:62277904-62280312	SVA_F	hg38	na
9e4fd300-d519-47a9-8c92-bf7c72e2268e	chr13	81793562	81793575	-	SVA	SVA_F	REF	5'	45	chr5:142074661-142077352	SVA_F	hg38	na
9790cf14-9972-445a-b189-1ca6e90fd713	chr14	52201039	52201048	-	L1Hs	L1Ta	NONREF	3'	922	chr4:169360196-169360997	L1	RS2013,AK2014,RI2010,AE2010	na
3033a503-1fd9-4f14-8e26-327a5934b72b	chr14	81320429	81320437	-	SVA	SVA_E	NONREF	5'	172	chr11:62074170-62074170	SVA	Uncatalogued	na
1c7f4eb0-41f7-4e30-a693-022364487853	chr15	50897103	50897114	+	L1Hs	L1Ta	REF	3'	173	chr1:118852352-118858380	L1HS	hg38	na
aa0152d3-378a-4e08-84d6-9ee5bac84023	chr15	63477827	63477842	+	SVA	SVA_F	REF	3'	217	chr9:38242603-38243611	SVA_F	hg38	na
a19e5a3b-1a2a-41df-abf9-5631622e6e33	chr17	20092293	20092306	-	SVA	SVA_E	NONREF	3'	250	chr2:208168643-208168831	SVA	EH2014,RS2013,EL2012	na
ef839b65-80df-4665-ae18-4017ec6cb17f	chr17	76323179	76323197	+	SVA	SVA_E	NONREF	3'	548	chr1:168216897-168216997	SVA	RS2013,PS2015	transduction contains a processed splice juntion
5b3bf4cf-f459-49cd-8df8-7bf43e620196	chr19	18724785	18724800	-	SVA	SVA_E	NONREF	3'	209	chr8:95253566-95253709	SVA	RS2013	na
ce5cf0f1-44cb-4a1a-8754-ca9dc5f7dc56	chr19	23845119	23845139	-	SVA	SVA_E	NONREF	3'	203	chr1:28188964-28189109	SVA	RS2013	na
886d5057-1d51-4274-8e03-e1570bda32b6	chr19	46833473	46833493	+	SVA	SVA_E	REF	3'	254	chr2:201281936-201283268	SVA_E	hg38	(CASP8 SVA https://doi.org/10.1093/hmg/ddv622)
65ef6d69-d29a-4e0e-8986-97e3cae88847	chr19	58323670	58323682	+	SVA	SVA_F	REF	3'	391	chr4:180944235-180944949	SVA_F	hg38	(hard to distinguish - same 3' transduction fam chr7:151626788
31a36ebe-8334-4eda-a14f-f84a13bd2db9	chr21	22253870	22253884	-	L1Hs	L1Ta	NONREF	3'	570	chr21:27920413-27921201	L1	AK2014,RI2010,PS2015	na
d8893335-e700-4da2-a044-af985bcbf381	chrX	33662273	33662284	-	L1Hs	L1Ta	NONREF	3'	413	chr6:13190598-13191314	L1	CS2011,EL2012,RI2010,PS2015,EH2014,CB2010,AE2011,JT2014,DBRIP,RS2013	na
