## Supplementary Table 7 for "Nanopore sequencing enables comprehensive transposable element epigenomic profiling"

### Sheet: Table S7a (Output columns)
Column	Description
UUID	Univerally unique identifier
Chrom	Chromosome
Start	Left Breakpoint
End	Right Breakpoint
Strand	Insertion Orientation
Family	TE Family, based on insertion reference .fasta
Subfamily	TE Subfamily, based on insertion reference .fasta
StartTE	Insertion start within TE reference sequence
EndTE	Insertion end within TE reference sequence
LengthIns	Length of the inserted sequence (can be longer than EndTE-StartTE if additional sequence is inserted or shorter if TE contains internal deletions)
Inversion	Indicates whether the insertion contains a 5’ inversion (True or False)
UnmapCover	Coverage of the unmapped region (i.e. the insertion) by the reference TE sequence
UsedReads	Number of supporting reads
SpanReads	Number of supporting reads that completely span (i.e. embed) the insertion
NumSamples	Number of samples which contribute supporting reads
SampleReads	Breakdown of per-sample contributions to supporting reads
NonRef	Indicates whether the insertion corresponds to a known non-reference insertion, based on input to -n option
TSD	Target site duplication
Consensus	Consensus sequence
Filter	See Table S7b

### Sheet: Table S7b (Filters)
Filter	Description
LeftFlankSize	Actual flank (i.e. non-insertion sequence) size is greater or less than user-specified value by a factor of 2
RightFlankSize	Actual flank (i.e. non-insertion sequence) size is greater or less than user-specified value by a factor of 2
UnmapCoverNA	“NA” in UnmapCover field
UnmapCover<0.5	UnmapCover field < 0.5 (less than half of insertion is covered by TE)
NoFamily	“NA” in Family field
NoTEAlignment	“NA” in StartTE field
NonRemappable	Constructed consensus cannot be re-aligned to genome
TEMapTooLong	Length mismatch between apparent and actual length of TE insertion (does not apply to “accordion” elements such as SVA)
TSDOver100bp	TSD is longer than 100bp
ShortIns	Insertion is less than –min_te_len
